# Characterization of a Novel *Tequatrovirus* Phage from Pristine Stretch of The Ganges River, India, in Reducing Bacterial Load from Sewage Water

**DOI:** 10.1101/2024.11.01.621489

**Authors:** Rachel Samson, Ameya Pawar, Krishna Khairnar, Mahesh Dharne

## Abstract

Effective treatment of wastewater (WW) and its reuse is necessary to meet certain sustainable development goals and a circular economy. *Escherichia coli* is one of the primary contaminants in the WW, and its extra-intestinal occurrence poses a considerable threat under one health. This study is the first report of a novel broad-spectrum phage (фERS-1) isolated from a pristine stretch of the Ganges River in the biocontrol of *E. coli*, resistant to 3^rd^-and 4^th^ generation cephalosporins and aztreonam. This is the first report of a phage from the *Tequatrovirus* genus to infect *P. aeruginosa*. The фERS-1 could reduce the abundance of *E. coli* cells by 8.22 log_10_ CFU/mL ≤24 hrs. Additionally, □ ERS-1 disrupted the biofilm of *E. coli* with a reduction of 3.88 log_10_ CFU/mL. Further, □ ERS-1 could inhibit biofilm by multiple strains of *E. coli* and multiple genera (*E. coli, S. boydii,* and *P. aeruginosa*). The phage □ ERS-1 reduced bacterial counts in raw WW by 2 log_10_ CFU/mL and 4 log_10_ CFU/mL reduction in coliform-enriched WW in ≤24 hours. Overall, this study suggests that □ ERS-1 could be used as an effective alternative to be combined with other treatments for improving the quality of WW disposal and environmental health by reducing the bacterial load.

**Graphical Abstract:** 

**Highlights:**

- Isolation of a novel phage from a pristine stretch of the Ganges River
- Antibiofilm activity against *E. coli* >8 log_10_ inhibition, >3 log_10_ disruption
- Biofilm inhibition of >50% against *P. aeruginosa* and *S. boydii*
- 2 log_10_ and 4 log_10_ reduction of bacterial counts in phage-treated raw sewage
