## Supplementary material for "Characterization of a Novel *Tequatrovirus* Phage from Pristine Stretch of The Ganges River, India, in Reducing Bacterial Load from Sewage Water": Table S1_Host Range.xlsx

### Sheet: Sheet1
Name of the bacterial strain	ATCC accession number	Source of isolation (as provided by ATCC)	Lysis by ф ERS-1
Escherichia coli	8739	feces	Clear lysis zone
Escherichia coli	25922	Clinical isolate	Clear lysis zone
Escherichia coli O157; H7	43888	feces	Clear lysis zone
Pseudomonas aeruginosa	9027	Outer ear infection	Clear lysis zone
Yersinia enterocolitca	27729	Blood	Clear lysis zone
Shigella flexneri	12022	NA	Clear lysis zone
Shigella boydii	8700	NA	Clear lysis zone
Shigella boydii	9207	NA	Clear lysis zone
Staphylococcus aureus	6538	Lesion	turbid plaque with weak lysis
Enterococcus fecalis	19443	NA	turbid plaque with weak lysis
Acinetobacter baumanii	19606	Urine	No lysis
Klebsiella pneumoniae	700603	Urine	No lysis
Salmonella enterica	12011	NA	No lysis
Listeria monocytogenes	19112	Spinal Fluid	No lysis
