## Supplementary material for "Characterization of a Novel *Tequatrovirus* Phage from Pristine Stretch of The Ganges River, India, in Reducing Bacterial Load from Sewage Water": Table S3_Adsorption Rate.xlsx

### Sheet: Sheet1
Time (Mins)	Average of Unadsorbed Phages	Average of Total Phages	Total/Free	ln (T/F)	ln/time
0	247	464	1.87854	0.630496	0
5	180	469	2.60556	0.957646	0.191529
10	127	523	4.11811	1.41539	0.141539
15	67	510	7.61194	2.02972	0.135315
20	54	588	10.8889	2.38774	0.119387
25	50	612	12.24	2.50471	0.100188
30	46	631	13.7174	2.61866	0.0872888
